# NAC transcription factor RD26 is a regulator of root hair morphogenic plasticity

**DOI:** 10.1101/2021.04.21.440803

**Authors:** Iman Kamranfar, Salma Balazadeh, Bernd Mueller-Roeber

## Abstract

Root hairs are outgrowths of epidermal cells central for water and nutrient acquisition. Root hair growth is plastically modified by environmental cues. A frequent response to water limitation is active shortening of root hairs, involving largely unknown molecular mechanisms. A root hair-specific *cis*-regulatory element (RHE) integrates developmental cues with downstream signalling of root hair morphogenesis. Here, we demonstrate NAC transcription factor RD26 to be a key expressional regulator of this drought stress-triggered developmental response in *Arabidopsis thaliana*. RD26 directly represses *RSL4* and *RSL1*, two master transcription regulators of root hair morphogenesis, by binding RHE. RD26 further represses core cell wall modification genes including expansins (*EXPA7*, *EXPA18*), hydroxyproline-rich glycoproteins (*LRX1*), xyloglucan endotransglucosylases/hydrolases (*XTH12*, *13*, *14*, *26*), class III peroxidases (*PRX44*) and plasma membrane H^+^-ATPase (*AHA7*) through RHE. Of note, several RD26-repressed genes are activated by RSL4. Thus, by repressing RSL4 and numerous cell wall-related genes, RD26 governs a robust gene regulatory network for restricting root hair growth under drought. A similar regulatory network exists in tomato, indicating evolutionary conservation across species.

**Significance statement:** In plants, root hairs play a vital role for water and nutrient acquisition, soil anchorage, and microbial interactions. During drought stress, root hair growth is suppressed as an adaptive strategy to save cellular energy. We identified NAC transcription factor RD26 as a key regulator of this developmental plasticity in the model plant *Arabidopsis thaliana*. RD26 directly and negatively controls the transcriptional activity of key root hair developmental genes, *RSL1* and *RSL4*. Furthermore, RD26 suppresses the expression of several functional genes underlying root hair development including numerous cell wall-related genes. RD26 thus governs a robust gene regulatory network underlying the developmental response to drought stress. A similar regulatory network exists in tomato indicating evolutionary conservation of this mechanism across species.
