## Supplementary Table 1 for "NAC transcription factor RD26 is a regulator of root hair morphogenic plasticity"

### Sheet: ATH1 microarray
Supplementary Table 1. RD26-repressed genes (Affymetrix ATH1 microarrays).
Expression profiles were obtained for RD26-IOE seedlings 2 h (one biological replicate) and 5 h (two biological replicates) after estradiol (EST) and mock treatments (using Affymetrix ATH1 microarrays). (A) Fourty nine RD26-repressed genes were identified as at least two-fold induced upon 5 h EST treatment compared to mock-treated samples.
	AGI	Annotation	2h EST/mock	5h EST/mock, 1st biol. rep.	5h EST/mock, 2nd biol. rep.	Average of two biol. rep. 5h	50 most up-regulated genes in H cells/N cells	role in root and root hair growth	putative root hair cell-specific genes	Confirmed specific expression in hair/epidermis cells
1	At5g19800	HRGP2, hydroxyproline-rich glycoprotein family protein	-0.907224	-1.4139	-1.60481	-1.50936		ü			Bruex et al., 2012, Bergonci et al., 2014
2	At5g28630	glycine-rich protein	-0.0801407	-0.811566	-1.41589	-1.11373					Iyer-Pascuzzi et al., 2011; Bargmann et al., 2013
3	At5g35190	EXT13, proline-rich extensin-like family protein	-0.484741	-0.8295	-2.02169	-1.42559	ü	ü			Velasquez et al., 2011; Bruex et al., 2012
4	At5g61650	CYCP4_CYCP4;2__CYCLIN P4;2	-1.78958	-1.58047	-1.3382	-1.45934		ü			Iyer-Pascuzzi et al., 2011; Bruex et al., 2012
5	At5g57530	AtXTH12_XTH12__xyloglucan endotransglucosylase/hydrolase 12	-1.0797	-1.16749	-1.51092	-1.3392	ü	ü			Vissenberg et al., 2001; Maris et al., 2010
6	At5g57540	AtXTH13_XTH13__xyloglucan endotransglucosylase/hydrolase 13	-0.905949	-0.779917	-1.33814	-1.05903		ü			Yang et al., 2008; Maris et al., 2009; Bruex et al., 2012
7	At5g24313	unknown protein; FUNCTIONS IN: molecular_function unknown; INVOLVED IN: biological_process unknown; LOCATED IN: endomembrane system; Has 30201 Blast hits to 17322 proteins in 780 species: Archae - 12; Bacteria - 1396; Metazoa - 17338; Fungi - 3422; Plants - 5037; Viruses - 0; Other Eukaryotes - 2996 (source: NCBI BLink).	-1.06754	-1.25424	-3.00407	-2.12916		ü			Iyer-Pascuzzi et al., 2011
8	At5g22410	RHS18__root hair specific 18	-1.56757	-1.42613	-1.67997	-1.55305	ü	ü	ü	ü	Diet et al., 2006; Won et al., 2009; Bruex et al., 2012
9	At5g15280	Pentatricopeptide repeat (PPR) superfamily protein	-0.769992	-0.646654	-1.71598	-1.18132
10	At5g06630	proline-rich extensin-like family protein	-0.104097	-0.711728	-1.74502	-1.22837	ü	ü			Dinneny et al., 2008
11	At5g06640	EXT10, Proline-rich extensin-like family protein	-0.354846	-0.813624	-1.50435	-1.15899	ü	ü			Dinneny et al., 2008; ; Velasquez et al., 2011; Bruex et al., 2012
12	At5g05500	PRPL1, Pollen Ole e 1 allergen and extensin family protein	-0.746038	-0.932917	-1.44556	-1.18924	ü	ü			Boron et al., 2014
13	At5g04960	Plant invertase/pectin methylesterase inhibitor superfamily	-0.940819	-0.905987	-1.64279	-1.27439	ü	ü			Bruex et al., 2012; Geng et al., 2017
14	At3g62680	ATPRP3_PRP3__proline-rich protein 3	-0.567444	-1.11887	-1.75707	-1.43797	ü	ü	ü	ü	Bernhardt and Tierney, 2000
15	At3g54580	Proline-rich extensin-like family protein	-0.00149086	-0.922698	-2.86496	-1.89383	ü	ü			Dinneny et al., 2008; Renault et al., 2012; Bruex et al., 2012
16	At3g54590	ATHRGP1_HRGP1__hydroxyproline-rich glycoprotein	0.0542281	-0.7211	-1.33405	-1.02757	ü	ü			Bruex et al., 2012; Bergonci et al., 2014
17	At4g40090	AGP3__arabinogalactan protein 3	-0.603993	-0.805568	-1.4492	-1.12738	ü	ü			Iyer-Pascuzzi et al., 2011; Renault et al., 2012; Bruex et al., 2012
18	At4g33730	CAP (Cysteine-rich secretory proteins, Antigen 5, and Pathogenesis-related 1 protein) superfamily protein	-0.634966	-1.27547	-1.96673	-1.6211		ü			Iyer-Pascuzzi et al., 2011; Bruex et al., 2012
19	At4g30320	CAP (Cysteine-rich secretory proteins, Antigen 5, and Pathogenesis-related 1 protein) superfamily protein	-0.727233	-0.984999	-1.05307	-1.01904		ü			Iyer-Pascuzzi et al., 2011
20	At4g28850	ATXTH26_XTH26__xyloglucan endotransglucosylase/hydrolase 26	-1.11839	-1.11559	-1.47134	-1.29347		ü			Maris et al., 2009; Bruex et al., 2012
21	At4g26010	PRX44, Peroxidase superfamily protein	-0.689482	-0.656236	-1.35393	-1.00508	ü	ü			Iyer-Pascuzzi et al., 2011; Renault et al., 2012
22	At4g25820	ATXTH14_XTH14_XTR9__xyloglucan endotransglucosylase/hydrolase 14	-0.646937	-0.782587	-1.40817	-1.09538	ü	ü			Maris et al., 2009; Bruex et al., 2012
23	At4g25220	RHS15__root hair specific 15	-0.745915	-1.18053	-0.874467	-1.0275		ü	ü	ü	Diet et al., 2006; Yang et al., 2008; Won et al., 2009; Bruex et al., 2012
24	At4g22080 At4g22090	RHS14__root hair specific 14	-1.4105	-0.939464	-1.47285	-1.20616		ü	ü	ü	Diet et al., 2006; Won et al., 2009
25	At4g19680	ATIRT2_IRT2__iron regulated transporter 2	-1.86715	-1.85403	-2.51816	-2.18609		ü			Diet et al., 2006; Bruex et al., 2012
26	At4g13390	Proline-rich extensin-like family protein	-0.0527986	-1.00017	-1.63044	-1.31531	ü	ü			Velasquez et al., 2011; Bruex et al., 2012
27	At4g02270	RHS13__root hair specific 13	-0.884688	-0.883359	-1.33887	-1.11112	ü	ü	ü	ü	Won et al., 2009; Bruex et al., 2012; Tanaka et al., 2017
28	At3g12540	Protein of unknown function, DUF547	-0.329579	-0.586053	-2.03595	-1.311		ü	ü	ü	Iyer-Pascuzzi et al., 2011; Bruex et al., 2012
29	At1g54970	ATPRP1_PRP1_RHS7__proline-rich protein 1	-0.667368	-0.697915	-1.63819	-1.16805	ü	ü	ü	ü	Bernhardt and Tierney, 2000; Bruex et al., 2012; Bergonci et al., 2014
30	At1g66800	NAD(P)-binding Rossmann-fold superfamily protein	-0.754223	-1.78013	-1.06026	-1.4202		ü			Brady et al., 2007; Iyer-Pascuzzi et al., 2011
31	At3g10710	RHS12__root hair specific 12	-0.510677	-0.981243	-1.52329	-1.25227	ü	ü	ü	ü	Won et al., 2009; Bruex et al., 2012
32	At1g13420	ATST4B_ST4B__sulfotransferase 4B	-1.54896	-1.37365	-1.06182	-1.21774		ü			Iyer-Pascuzzi et al., 2011
33	At1g12560	ATEXP7_ATEXPA7_ATHEXP ALPHA 1.26_EXP7_EXPA7__expansin A7	-0.483582	-1.03083	-1.24882	-1.13982	ü	ü	ü	ü	Vissenberg et al., 2001; Singh et al., 2008; Lin et al., 2011
34	At1g74670	Gibberellin-regulated family protein	-0.448004	-1.02132	-1.07565	-1.04849
35	At1g69240	ATMES15_MES15_RHS9__methyl esterase 15	-0.494528	-1.1492	-1.802	-1.4756		ü	ü	ü	Won et al., 2009; Bruex et al., 2012
36	At1g70460	RHS10__root hair specific 10	-0.639848	-1.43108	-1.66126	-1.54617		ü	ü	ü	Won et al., 2009; Velasquez et al., 2011; Bruex et al., 2012; Hwang et al., 2016
37	At1g48930	AtGH9C1_GH9C1__glycosyl hydrolase 9C1	-0.623265	-0.620426	-1.47591	-1.04817	ü	ü			Del Campillo et al., 2012
38	At1g62980	ATEXP18_ATEXPA18_ATHEXP ALPHA 1.25_EXP18_EXPA18__expansin A18	-1.17283	-0.906891	-1.32705	-1.11697	ü	ü	ü	ü	Vissenberg et al., 2001; Singh et al., 2008; Lin et al., 2011
39	At1g34510	Peroxidase superfamily protein	-1.27875	-1.16824	-2.38993	-1.77908		ü			Iyer-Pascuzzi et al., 2011; Bruex et al., 2012
40	At1g12950	RSH2__root hair specific 2	-0.539351	-1.31855	-1.47708	-1.39782		ü	ü	ü	Brady et al., 2007; Iyer-Pascuzzi et al., 2011; Bruex et al., 2012
41	At1g27740	RSL4__root hair defective 6-like 4	-0.395185	-1.06233	-1.93653	-1.49943		ü			Yi et al., 2010; Vijayakumar et al., 2016; Bhosale et al., 2018
42	At1g33700	Beta-glucosidase, GBA2 type family protein	-1.32911	-0.735458	-1.27607	-1.00577		ü			Iyer-Pascuzzi et al., 2011; Bruex et al., 2012; Bargmann et al., 2013
43	At2g20520	FLA6__FASCICLIN-like arabinogalactan 6	-1.62794	-1.62396	-2.80535	-2.21466		ü			Yang et al., 2008; Bruex et al., 2012
44	At2g24980	Proline-rich extensin-like family protein	-0.0690556	-0.847173	-1.63073	-1.23895	ü	ü			Velasquez et al., 2011; Bruex et al., 2012
45	At2g03720	MRH6__Adenine nucleotide alpha hydrolases-like superfamily protein	-1.05584	-0.889227	-1.31008	-1.09965		ü	ü	ü	Jones et al., 2006; Bruex et al., 2012; Rishmawi et al., 2014
46	At1g12040	LRX1__leucine-rich repeat/extensin 1	-0.336208	-1.30423	-2.1508	-1.72752	ü	ü	ü	ü	Baumberger et al., 2001; Diet et al., 2006
47	At1g30870	PRX7, Peroxidase superfamily protein	-0.601507	-0.744405	-1.42621	-1.08531	ü	ü			Bruex et al., 2012;Vijayakumar et al., 2016
48	At2g38760	ANN3_ANNAT3__annexin 3	0.205095	-0.656356	-1.40109	-1.02872		ü			Brady et al., 2007; Iyer-Pascuzzi et al., 2011; Bargmann et al., 2013; Richards et al., 2013
49	At2g30660	ATP-dependent caseinolytic (Clp) protease/crotonase family protein	-0.571885	-0.807001	-1.22567	-1.01634
		Annotation	2h EST/mock	5h EST/mock, 1st biol. rep.	5h EST/mock, 2nd biol. rep.	Average of two biol. rep. 5h	50 most up-regulated genes in H cells/N cells	role in root and root hair growth	putative root hair cell-specific genes	Confirmed specific expression in hair/epidermis cells
1	At1g01750	ADF11__actin depolymerizing factor 11	-0.168731	-0.566181	-0.769539	-0.66786		ü			Iyer-Pascuzzi et al., 2011; Bruex et al., 2012
2	At2g36690	2-oxoglutarate (2OG) and Fe(II)-dependent oxygenase superfamily protein	-0.537869	-0.148843	-0.93901	-0.543927		ü			Iyer-Pascuzzi et al., 2011
3	At3g54870	ARK1_CAE1_MRH2__Armadillo/beta-catenin repeat family protein / kinesin motor family protein	-0.232064	-0.141746	-1.08915	-0.615449		ü			Jones et al., 2006; Bruex et al., 2012; Rishmawi et al., 2014
4	At3g49960	Peroxidase superfamily protein	-0.466996	-0.699247	-1.06344	-0.881344	ü	ü			Diet et al., 2006; Bruex et al., 2012
5	At5g17820	Peroxidase superfamily protein	-0.386164	-0.513173	-0.870624	-0.691899		ü			Brady et al., 2007; Iyer-Pascuzzi et al., 2011
6	At5g47990	CYP705A5_THAD_THAD1__cytochrome P450, family 705, subfamily A, polypeptide 5	-0.725974	-0.834625	-0.890113	-0.862369		ü			Brady et al., 2007; Iyer-Pascuzzi et al., 2011
7	At1g15040	Class I glutamine amidotransferase-like superfamily protein	-0.975833	-0.669117	-0.655377	-0.662247		ü			Brady et al., 2007; Iyer-Pascuzzi et al., 2011; Bruex et al., 2012
8	At1g62440	LRX2__leucine-rich repeat/extensin 2	-0.326556	0	-1.8871	-0.943549		ü	ü	ü	Velasquez et al., 2011; Schoenaers et al., 2017
9	At2g44110	ATMLO15_MLO15__Seven transmembrane MLO family protein	-1.00852	-0.652442	-1.23775	-0.945093		ü			Iyer-Pascuzzi et al., 2011
10	At1g23720	Proline-rich extensin-like family protein	0.0168431	-0.098525	-0.77024	-0.434382		ü			Iyer-Pascuzzi et al., 2011; Bargmann et al., 2013
11	At4g30670	Putative membrane lipoprotein	-0.415907	-0.483055	-0.924941	-0.703998		ü			Iyer-Pascuzzi et al., 2011
12	At2g34910	BEST Arabidopsis thaliana protein match is: root hair specific 4 (TAIR:AT1G30850.1); Has 43 Blast hits to 43 proteins in 9 species: Archae - 0; Bacteria - 0; Metazoa - 0; Fungi - 0; Plants - 43; Viruses - 0; Other Eukaryotes - 0 (source: NCBI BLink).	-1.27379	-0.407906	-1.52117	-0.964536		ü			Iyer-Pascuzzi et al., 2011; Bruex et al., 2012
13	At3g60330	AHA7_HA7__H(+)-ATPase 7	-0.822055	-0.620075	-0.524543	-0.572309	ü	ü			Santi et al., 2009
14	At5g01610	Protein of unknown function, DUF538	-0.676635	-0.541764	-1.01298	-0.77737		ü			Brady et al., 2007; Iyer-Pascuzzi et al., 2011; Bruex et al., 2012
15	At5g49770	Leucine-rich repeat protein kinase family protein	-0.111731	-0.438717	-1.07506	-0.756888		ü			Jones et al., 2006; Huang et al., 2018
16	At2g28990	Leucine-rich repeat protein kinase family protein	0.000390194	-1.09214	-0.478884	-0.78551		ü			Iyer-Pascuzzi et al., 2011
17	At4g18640	MRH1__Leucine-rich repeat protein kinase family protein	-0.530425	-0.596376	-1.33313	-0.964753		ü			Jones et al., 2006; Bruex et al., 2012
18	At5g15600	SP1L4__SPIRAL1-like4	-0.77603	-0.284715	-0.652213	-0.468464		ü			Nakajima et al., 2004
19	At5g44610	MAP18_PCAP2__microtubule-associated protein 18	-0.293295	-0.240205	-0.899603	-0.569904		ü			Zhang et al., 2015; Kato et al., 2019
20	At4g37060	AtPLAIVB_PLA IVB_PLP5__PATATIN-like protein 5	-0.855368	-0.168354	-0.920969	-0.544662		ü	ü	ü	Rietz et al., 2010
21	At5g49270	COBL9_DER9_MRH4_SHV2__COBRA-like extracellular glycosyl-phosphatidyl inositol-anchored protein family	0.0154104	-0.435536	-0.476597	-0.456066	ü	ü			Ringli et al., 2005; Jones et al., 2006; Bruex et al., 2012
22	At5g65090	BST1_DER4_MRH3__DNAse I-like superfamily protein	-0.782939	0.0201376	-0.188502	-0.0841823		ü			Jones et al., 2006; Bruex et al., 2012; Rishmawi et al., 2014
23	At1g70450	Protein kinase superfamily protein	0	0.0030572	-1.38161	-0.689277		ü	ü	ü	Deal and Henikoff, 2010
24	At1g78260	RNA-binding (RRM/RBD/RNP motifs) family protein	-0.00121731	-0.369029	-0.28474	-0.326884		ü	ü		Iyer-Pascuzzi et al., 2011; Bargmann et al., 2013
25	At5g51060	ATRBOHC_RBOHC_RHD2__NADPH/respiratory burst oxidase protein D	-0.175373	0	-0.696724	-0.348362		ü			Foreman et al., 2003; Jones et al., 2006; Stenzel et al., 2008; Takeda et al., 2008; Lin et al., 2011
26	At1g05240	Peroxidase superfamily protein	-0.570674	-0.476644	-0.993391	-0.735017		ü			Iyer-Pascuzzi et al., 2011
27	At4g13420	ATHAK5_HAK5__high affinity K+ transporter 5	-0.31	-0.29	-1.11	-0.7		ü			Yi et al., 2010; Kim et al., 2012
28	At1g05250	ATPRX1, PEROXIDASE 2, PRX2	-0.570674	-0.476644	-0.993391	-0.735017		ü			Iyer-Pascuzzi et al., 2011
29	At4g34580	COW1_SRH1__Sec14p-like phosphatidylinositol transfer family protein	-0.324818	-0.830664	-0.919826	-0.875245	ü	ü			Crierson et al., 1997; Böhme et al., 2004
30	At4g00680	ADF8__actin depolymerizing factor 8	-0.672865	-0.670237	-0.993022	-0.831629	ü	ü			Iyer-Pascuzzi et al., 2011; Bruex et al., 2012; Bargmann et al., 2013
31	At5g19790	RAP2.11__related to AP2 11	-0.996878	-1.11826	-0.782091	-0.950176		ü			Yi et al., 2010; Kim et al., 2012
32	At5g67400	RHS19__root hair specific 19	-0.485737	-0.69747	-1.1932	-0.945335	ü	ü	ü	ü	Diet et al., 2006; Won et al., 2009; Bruex et al., 2012
33	At1g34760	GF14 OMICRON_GRF11_RHS5__general regulatory factor 11	-0.0818273	-0.500979	-1.23746	-0.86922		ü	ü	ü	Won et al., 2009; Bruex et al., 2012
34	At4g08410	Proline-rich extensin-like family protein	-0.110918	-0.707525	-0.782366	-0.744946		ü			Dinneny et al., 2008; Velasquez et al., 2011
35	At2g25240	Serine protease inhibitor (SERPIN) family protein	-0.666114	-0.262995	-0.433654	-0.348324		ü			Iyer-Pascuzzi et al., 2011
36	At1g21130	O-methyltransferase family protein	-1.02379	0.334303	-0.57927	-0.122483		ü			Iyer-Pascuzzi et al., 2011; Bargmann et al., 2013
37	At4g25790	CAP (Cysteine-rich secretory proteins, Antigen 5, and Pathogenesis-related 1 protein) superfamily protein	-0.672931	-0.894652	-0.86034	-0.877496		ü			Diet et al., 2006; Bruex et al., 2012
38	At1G34540	CYP94D1__cytochrome P450, family 94, subfamily D, polypeptide 1	-0.858701	-0.451678	-0.417911	-0.434795		ü			Yang et al., 2008; Iyer-Pascuzzi et al., 2011; Bargmann et al., 2013
39	At2g21880	ATRAB7A_ATRABG2_RAB7A__RAB GTPase homolog 7A	-0.325009	-0.61689	-0.231175	-0.424033		ü			Dinneny et al., 2008; Iyer-Pascuzzi et al., 2011
40	At1g58270	ZW9__TRAF-like family protein	0.0291908	-0.421068	-0.365812	-0.39344		ü	ü		Brady et al., 2007; Iyer-Pascuzzi et al., 2011
41	At1g65310	ATXTH17_XTH17__xyloglucan endotransglucosylase/hydrolase 17	-0.506943	-0.685992	-0.374452	-0.530222		ü			Vissenberg et al., 2001; Maris et al., 2010
