## Supplementary Table 2 for "NAC transcription factor RD26 is a regulator of root hair morphogenic plasticity"

### Sheet: qRT-PCR
SupplementalryTable 2. Root and root hair related genes, repressed by RD26 (qRT-PCR).
The expression ratios (log2) of the genes were determined by qRT-PCR in two-week-old agar grown seedlings compared to WT.Data are the means of three independent biological replicates ± SD.
	AGI	Annotation	RD26-IOE*	OX #50	Ox #21	Ox #42	rd26-1	rd26-2
1	At1g01750	ADF11__actin depolymerizing factor 11	-0.6 ± 0.04	-1.04 ± 0.10	-2.31 ± 0.08	-0.95 ± 0.04	1.27 ± 0.04	0.94 ± .05
2	At1g12950	RSH2__root hair specific 2	-0.99 ± 0.04	-1.11 ± 0.06	-2.12 ± 0.05	-1.09 ± 0.04	0.86 ± 0.05	0.48 ± 0.03
3	At1g69240	ATMES15_MES15_RHS9__methyl esterase 15	-0.85 ± 0.04	-1.16 ± 0.07	-0.80 ± 0.05	-0.86 ± 0.05	0.33 ± 0.05	0.35 ± 0.03
4	At2g36690	2-oxoglutarate (2OG) and Fe(II)-dependent oxygenase superfamily protein	-0.32 ± 0.03	-2.18 ± 0.05	-2.04 ± 0.07	-1.49 ± 0.03	0.51 ± 0.03	0.74 ± 0.05
5	At3g54870	ARK1_CAE1_MRH2__Armadillo/beta-catenin repeat family protein / kinesin motor family protein	-0.45 ± 0.03	-0.30 ± 0.04	-0.35 ± 0.05	-0.10 ± 0.05	0.22 ± 0.03	0.28 ± .03
6	At3g49960	Peroxidase superfamily protein	-0.92 ± 0.06	-2.06 ± 0.05	-1.07 ± .11	-0.94 ± 0.03	-0.06 ± 0.05	0.01 ± 0.04
7	At1g70460	RHS10__root hair specific 10	-1.4 ± 0.05	0.23 ± 0.08	0.19 ± 0.13	0.10 ± 0.05	-0.22 ± 0.05	-0.20 ± 0.04
8	At5g17820	Peroxidase superfamily protein	-0.7 ± 0.07	-1.01 ± 0.04	-0.80 ± 0.05	-0.79 ± 0.03	0.55 ± 0.04	0.25 ± 0.03
9	At1g12040	LRX1__leucine-rich repeat/extensin 1	-2.1 ± 0.04	-0.96 ± 0.11	-0.68 ± 0.09	-0.61 ± 0.13	0.29 ± 0.05	0.27 ± 0.04
10	At2g24980	Proline-rich extensin-like family protein	-1.6 ± 0.10	-1.24 ± 0.12	-0.64 ± 0.09	-1.03 ± .07	0.25 ± 0.04	0.55 ± 0.05
11	At1g62440	LRX2__leucine-rich repeat/extensin 2	-0.55 ± .04	-0.23 ± 0.04	-0.19 ± 0.03	-.029 ± 0.06	0.27 ± 0.04	0.15 ± 0.03
12	At2g44110	ATMLO15_MLO15__Seven transmembrane MLO family protein	-1.6 ± 0.05	-1.41 ± 0.12	-0.83 ± 0.09	-0.60 ± .04	0.45 ± 0.03	0.35 ± 0.04
13	At3g54590	ATHRGP1_HRGP1__hydroxyproline-rich glycoprotein	-1.76 ± 0.04	-1.16 ± 0.06	-0.86 ± 0.09	-1.06 ± 0.11	-0.31 ± 0.03	0.35 ± 0.05
14	At1g23720	Proline-rich extensin-like family protein	-0.7 ± 0.08	-1.26 ± 0.05	-0.90 ± 0.05	-1.56 ± 0.04	0.32 ± 0.03	0.60 ± 0.02
15	At4g30670	Putative membrane lipoprotein	-1.53 ± 0.07	-1.13 ± 0.06	-0.58 ± 0.04	-0.31 ± 0.03	0.45 ± 0.03	0.34 ± 0.03
16	At5g04960	Plant invertase/pectin methylesterase inhibitor superfamily	-0.9 ± 0.05	-1.75 ± 0.08	-0.87 ± 0.06	-0.81 ± 0.04	0.06 ± 0.02	-0.17 ± 0.03
17	At5g06630	proline-rich extensin-like family protein	-1.9 ± 0.05	-1.10 ± 0.06	-0.35 ± 0.08	-0.93 ± 0.10	0.23 ± 0.03	0.22 ± 0.03
18	At5g24313	unknown protein; FUNCTIONS IN: molecular_function unknown; INVOLVED IN: biological_process unknown; LOCATED IN: endomembrane system; Has 30201 Blast hits to 17322 proteins in 780 species: Archae - 12; Bacteria - 1396; Metazoa - 17338; Fungi - 3422; Plants	-0.85 ± 0.06	-1.27 ± 0.06	-0.79 ± 0.05	-0.61 ± 0.03	0.30 ± 0.04	0.022 ± 0.05
19	At1g33700	Beta-glucosidase, GBA2 type family protein	-1.25 ± 0.05	-0.98 ± 0.05	-1.17 ± 0.04	-0.95 ± 0.05	0.49 ± 0.04	0.10 ± 0.02
20	At1g48930	AtGH9C1_GH9C1__glycosyl hydrolase 9C1	-1.97 ± 0.11	-1.26 ± 0.07	-1.14 ± 0.05	-0.90 ± 0.04	0.42 ± 0.04	-0.03 ± 0.03
21	At2g34910	BEST Arabidopsis thaliana protein match is: root hair specific 4 (TAIR:AT1G30850.1); Has 43 Blast hits to 43 proteins in 9 species: Archae - 0; Bacteria - 0; Metazoa - 0; Fungi - 0; Plants - 43; Viruses - 0; Other Eukaryotes - 0 (source: NCBI BLink).	-0.9 ± 0.06	-0.34 ± 0.05	-0.68 ± 0.10	-0.98 ± 0.03	0.18 ± 0.04	0.23 ± 0.03
22	At3g60330	AHA7_HA7__H(+)-ATPase 7	-0.99 ± 0.04	-1.35 ± 0.07	-1.01 ± 0.11	-0.77 ± 0.05	0.89 ± 0.04	0.33 ± 0.03
23	At3g54580	Proline-rich extensin-like family protein	-1.75 ± 0.07	-1.25 ± 0.08	-0.34 ± 0.06	-0.37 ± 0.03	0.83 ± 0.04	0.76 ± 0.03
24	At5g01610	Protein of unknown function, DUF538	-0.85 ± 0.06	-0.57 ± 0.05	-0.74 ± 0.06	-0.54 ± 0.03	0.22 ± 0.03	0.21 ± 0.03
25	At5g49770	Leucine-rich repeat protein kinase family protein	-2.04 ± 0.13	-1.49 ± 0.12	-0.32 ± 0.05	-0.56 ± 0.03	1.21 ± 0.11	0.89 ± 0.06
26	At1g27740	RSL4__root hair defective 6-like 4	-1.49 ± 0.09	-0.63 ± 0.06	-1.44 ± 0.11	-0.29 ± 0.016	0.66 ± 0.06	0.49 ±0.09
27	At1g66800	NAD(P)-binding Rossmann-fold superfamily protein	-0.45 ± 0.03	-0.33 ± 0.03	0.02 ± 0.11	0.23 ± 0.10	0.06 ± 0.02	0.05 ± 0.07
28	At2g28990	Leucine-rich repeat protein kinase family protein	-0.8 ± 0.08	-0.60 ± 0.05	-0.47 ± 0.02	-1.19 ± 0.05	0.18 ± 0.03	0.10 ± 0.02
29	At4g18640	MRH1__Leucine-rich repeat protein kinase family protein	-1.28 ± 0.06	-1.40 ± 0.11	-1.11 ± 0.05	-1.22 ± 0.09	0.618 ± 0.05	0.88 ± 0.03
30	At4g26010	PRX44, Peroxidase superfamily protein	-1.35 ± 0.08	-1.33 ± 0.14	-0.7 ± 0.09	-0.89 ± 0.05	-0.09 ± 0.07	-0.11 ± 0.1
31	At4g33730	CAP (Cysteine-rich secretory proteins, Antigen 5, and Pathogenesis-related 1 protein) superfamily protein	-1.1 ± 0.07	-1.53 ± 0.03	-0.65 ± 0.03	-0.28 ± 0.02	0.03 ± 0.03	0.08 ± 0.03
32	At5g05500	PRPL1, Pollen Ole e 1 allergen and extensin family protein	-1.26 ± 0.06	-1.09 ± 0.06	-0.79 ± 0.05	-0.60 ± 0.03	0.67 ± 0.07	0.56 ± 0.02
33	At5g15600	SP1L4__SPIRAL1-like4	-0.65 ± 0.12	-1.09 ± 0.11	-0.79 ± 0.02	-0.60 ± 0.04	0.07 ± 0.02	-0.11 ± .06
34	At5g35190	proline-rich extensin-like family protein	-2.15 ± 0.07	-1.28 ± 0.11	-0.087 ± 0.05	-0.94 ± 0.11	0.32 ± 0.06	0.36 ± 0.03
35	At5g44610	MAP18_PCAP2__microtubule-associated protein 18	-0.87 ± 0.11	-0.21 ± 0.04	-0.33 ± 0.05	-0.27 ± 0.05	-0.10 ± 0.02	-0.22 ± 0.03
36	At4g37060	AtPLAIVB_PLA IVB_PLP5__PATATIN-like protein 5	-0.55 ± 0.12	-0.91 ± 0.11	-0.77 ± 0.02	-0.52 ± 0.10	0.22 ± 0.03	0.11 ± 0.03
37	At5g49270	COBL9_DER9_MRH4_SHV2__COBRA-like extracellular glycosyl-phosphatidyl inositol-anchored protein family	-.68 ± 0.10	-1.25 ± .13	-1.23 ± 0.11	-0.75 ± 0.04	0.34 ± 0.04	0.45 ± 0.03
38	At5g65090	BST1_DER4_MRH3__DNAse I-like superfamily protein	-0.5 ± 0.04	-1.3 ± 0.07	-0.97 ± 0.05	-0.86 ± 0.05	0.18 ± 0.04	0.25 ± 0.02
39	At1g70450	Protein kinase superfamily protein	-0.65 ± 0.06	-0.76 ± 0.05	-0.55 ± 0.04	-0.49 ± 0.05	0.07 ± 0.03	-0.1 ± 0.02
40	At1g78260	RNA-binding (RRM/RBD/RNP motifs) family protein	-0.51 ± 0.07	-0.79 ± .04	-0.45 ± 0.02	-0.56 ± 0.02	0.12 ± 0.07	0.16 ± 0.09
41	At5g51060	ATRBOHC_RBOHC_RHD2__NADPH/respiratory burst oxidase protein D	-0.59 ± 0.06	-1.45 ± 0.06	-0.76 ± 0.05	-0.59 ± 0.06	0.22 ± .06	0.35 ± 0.10
42	At1g05240	Peroxidase superfamily protein	-1.04 ± 0.12	-1.34 ± 0.04	-1.02 ± 0.06	-0.79 ± 0.04	0.12 ± 0.05	-0.15 ± 0.06
43	At1g05250	ATPRX1, PEROXIDASE 2, PRX2	-1.34 ± 0.06	-1.22 ± 0.11	-0.99 ± 0.03	-0.79 ± 0.08	0.09 ± 0.04	0.14 ± 0.03
44	At3g10710	RHS12__root hair specific 12	-1.51 ± 0.05	-0.85 ± 0.04	-0.31 ± 0.04	-0.25 ± 0.05	-0.14 ± 0.09	-0.18 ± 0.08
45	At4g13420	ATHAK5_HAK5__high affinity K+ transporter 5	-0.77 ± 0.05	-0.59 ± 0.06	-0.61 ± 0.02	-0.77 ± .04	0.06 ± 0.08	0.09 ± .04
46	At4g34580	COW1_SRH1__Sec14p-like phosphatidylinositol transfer family protein	-0.65 ± 0.03	-1.03 ± 0.06	-0.66 ± 0.03	-0.51 ± 0.02	0.45 ± 0.05	0.31 ± 0.04
47	At1g54970	ATPRP1_PRP1_RHS7__proline-rich protein 1	-1.21 ± 0.06	-1.02 ± 0.07	-1.00 ± 0.05	-0.36 ± 0.11	-0.15 ± 0.04	0.09 ± 0.03
48	At4g00680	ADF8__actin depolymerizing factor 8	-0.6 ± 0.05	-0.64 ± 0.04	-0.92 ± 0.05	-0.51 ± 0.04	1.35 ± 0.07	1.17 ± 0.10
49	At4g25220	RHS15__root hair specific 15	-0.9 ± 0.04	-1.12 ± 0.05	-0.33 ± 0.04	0.32 ± 04	-0.11 ± 0.08	-0.19 ± 0.03
50	At1g12560	ATEXP7_ATEXPA7_ATHEXP ALPHA 1.26_EXP7_EXPA7__expansin A7	-1.11 ± 0.08	-0.22 ± 0.12	-1.62 ± 0.05	-0.51 ± 0.21	0.05 ± 0.09	-0.09 ± 0.1
51	At2g03720	MRH6__Adenine nucleotide alpha hydrolases-like superfamily protein	-0.88 ± 0.08	-1.12 ± 0.07	-0.59 ± 0.07	-0.61 ± 0.04	0.21 ± 0.05	-0.15 ± 0.13
52	AT3G62680	ATPRP3_PRP3__proline-rich protein 3	-1.01 ± 0.09	-1.20 ± 0.08	-0.77 ± 0.04	-0.33 ± 0.03	-0.22 ± 0.11	-0.25 ± 0.09
53	At5g19790	RAP2.11__related to AP2 11	-1.09 ± 0.18	-1.22 ± 0.09	-0.81 ± 0.11	-0.72 ± 0.06	0.09 ± 0.05	0.11 ± 0.06
54	At5g22410	RHS18__root hair specific 18	-1.68 ± 0.14	-0.91 ± 0.04	-0.55 ± 0.03	-0.16 ± 0.09	0.48 ± 0.02	-0.07 ± 0.09
55	At5g67400	RHS19__root hair specific 19	-1.09 ± 0.07	-0.70 ± 0.09	-0.31 ± 0.04	-0.75 ± 0.04	0.12 ± 0.17	0.12 ± 0.15
56	At1g34760	GF14 OMICRON_GRF11_RHS5__general regulatory factor 11	-0.72 ± 0.08	-0.46 ± 0.05	-1.72 ± 0.04	-0.34 ± 0.02	1.38 ± .08	0.99 ± .01
57	At1g62980	ATEXP18_ATEXPA18_ATHEXP ALPHA 1.25_EXP18_EXPA18__expansin A18	-1.18 ± 0.21	-0.78 ± 0.09	-1.13 ± 0.19	-0.67 ± 0.09	0.95 ± 0.08	0.49 ± 0.05
58	At4g02270	RHS13__root hair specific 13	-1.19 ± 0.05	-0.92 ± 0.04	-0.69 ± 0.04	-0.41 ± 0.06	0.37 ± 0.11	-0.02 ± 0.09
59	At4g22080	RHS14__root hair specific 14	-1.41 ± 0.11	-0.92 ± 0.06	-0.450 ± 0.03	-0.23 ± 0.04	0.33 ± 0.04	0.28 ± 0.02
60	At1g34510	Peroxidase superfamily protein	-1.99 ± 0.15	-0.71 ± 0.09	-0.91 ± 0.15	-0.22 ± 0.05	0.28 ± 0.06	0.11 ± 0.03
61	At4g19680	ATIRT2_IRT2__iron regulated transporter 2	-0.89 ± 0.05	-0.48 ± 0.06	-0.19 ± 0.03	0.03 ± 0.05	-0.01 ± 0.02	-0.34 ± 0.03
62	At4g08410	Proline-rich extensin-like family protein	-1.18 ± 0.14	-1.16 ± 0.08	-0.86 ± 0.08	-1.06 ± 0.04	0.69 ± 0.04	1.39 ± 0.11
63	At4g25820	ATXTH14_XTH14_XTR9__xyloglucan endotransglucosylase/hydrolase 14	-1.38 ± 0.11	-1.13 ± 0.09	-0.64 ± 0.1	-0.78 ±0.21	0.12 ± 0.21	0.09 ± 0.09
64	At5g19800	ATHRGP2, hydroxyproline-rich glycoprotein family protein	-1.49 ± 0.15	-1.48 ± 0.09	-0.51 ± 0.07	-0.37 ± 0.05	0.38 ± 0.03	0.27 ± 0.02
65	At1g30870	PRX7, Peroxidase superfamily protein	-1.55 ± 0.04	-0.86 ± 0.05	-2.28 ± 0.06	-0.71 ± 0.03	0.26 ± 0.04	0.09 ± .11
66	At2g25240	Serine protease inhibitor (SERPIN) family protein	-0.47 ± 0.04	-0.88 ± 0.16	-0.38 ± 0.05	-0.09 ± 0.03	1.23 ± 0.10	0.84 ± 0.05
67	At4g13390	Proline-rich extensin-like family protein	-1.75 ± 0.05	-1.00 ± 0.03	-0.54 ± 0.03	-0.81 ± 0.02	-0.21 ±0.09	-0.19 ± 0.07
68	At4g30320	CAP (Cysteine-rich secretory proteins, Antigen 5, and Pathogenesis-related 1 protein) superfamily protein	-0.98 ± 0.06	-1.05 ± 0.05	-0.59 ± 0.05	-0.62 ± 0.03	0.99 ± 0.03	0.75 ± 0.04
69	At5g57540	AtXTH13_XTH13__xyloglucan endotransglucosylase/hydrolase 13	-1.21 ± 0.1	-1.53 ± 0.08	-0.59 ± 0.08	-0.53 ± 0.03	1.88 ± 0.09	1.7 ± 0.11
70	At1g21130	O-methyltransferase family protein	-0.4 ± 0.04	-0.70 ± 0.12	-0.82 ± 0.05	-1.14 ± 0.10	-0.25 ± 0.12	-0.29 ± 0.03
71	At3g12540	Protein of unknown function, DUF547	-0.95 ± 0.04	-0.97 ± 0.05	-0.45 ± 0.04	-0.59 ± 0.05	0.094 ± 0.05	-0.07 ± 0.04
72	At4g25790	CAP (Cysteine-rich secretory proteins, Antigen 5, and Pathogenesis-related 1 protein) superfamily protein	-0.95 ± 0.06	-0.94 ± .05	-0.61 ± 0.04	-0.63 ± 0.05	0.06 ± 0.02	0.18 ± 0.02
73	At4g28850	ATXTH26_XTH26__xyloglucan endotransglucosylase/hydrolase 26	-1.49 ± 0.09	-2.24 ± 0.15	-0.68 ± 0.06	-0.67 ± 0.09	0.51 ± 0.04	0.22 ± 0.03
74	At4g40090	AGP3__arabinogalactan protein 3	-1.04 ± 0.05	-0.92 ± 0.04	-0.55 ± 0.02	-0.42 ± 0.04	0.21 ± 0.03	-0.18 ± 0.04
75	At2g20520	FLA6__FASCICLIN-like arabinogalactan 6	-1.61 ± 0.04	-1.82 ± 0.05	-0.25 ±0.03	0.45 ± 0.04	0.12 ± 0.03	-0.29 ± 0.13
76	At5g57530	AtXTH12_XTH12__xyloglucan endotransglucosylase/hydrolase 12	-1.36 ± 0.06	-1.04 ± 0.05	-0.70 ± 0.15	-0.59 ± 0.06	0.88 ± 0.06	0.49 ± 0.12
77	At5g61650	CYCP4_CYCP4;2__CYCLIN P4;2	-1.3 ± 0.09	-1.04 ± 0.05	-0.70 ± 0.04	-0.59 ± 0.04	0.83 ± 0.05	0.45 ± 0.04
78	At1g34540	CYP94D1__cytochrome P450, family 94, subfamily D, polypeptide 1	-0.76 ± 0.11	-0.84 ± 0.03	-0.69 ± 0.05	-0.95 ± 0.03	0.22 ± 0.05	0.36 ± 0.04
79	At2g21880	ATRAB7A_ATRABG2_RAB7A__RAB GTPase homolog 7A	-0.51 ± 0.03	-1.03 ± 0.04	-0.67 ± 0.05	-0.66 ± 0.04	0.14 ± 0.06	-0.17 ± .07
80	At5g06640	Proline-rich extensin-like family protein	-1.86 ± 0.06	-1.38 ± 0.07	-0.39 ± 0.04	-0.56 ± 0.04	-0.31 ± 0.05	-0.28 ± 0.02
81	At1g58270	ZW9__TRAF-like family protein	-0.63 ± 0.07	-0.45 ± 0.04	-0.69 ± 0.02	-0.59 ± 0.04	0.11 ± 0.06	0.09 ± 0.04
82	At1g65310	ATXTH17_XTH17__xyloglucan endotransglucosylase/hydrolase 17	-0.38 ± 0.02	-1.38 ± 0.05	-1.42 ± 0.04	-1.33 ± 0.06	0.45 ± 0.05	0.28 ± 0.04
83	At1g13420	ATST4B_ST4B__sulfotransferase 4B	-0.89 ± 0.04	-1.91 ± 0.04	-0.96 ± 0.05	-.86 ± 0.06	0.48 ± 0.04	0.56 ± 0.05
84	At2G38760	ANN3_ANNAT3__annexin 3	-0.84 ± 0.06	-0.23 ± 0.03	-0.29 ± 0.05	-0.31 ± 0.02	0.05 ± 0.02	-0.03 ± 0.03
85	At5g37800	ARABIDOPSIS THALIANA RHD SIX-LIKE 1, RSL1	-0.59 ± 0.13	-2.55 ± 0.06	-1.25 ± 0.15	-0.92 ± 0.09	0.1 ± 0.11	0.06 ± 0.09
86	At4g33880	ROOT HAIR DEFECTIVE 6-LIKE 2, RSL2	-0.34 ± 0.04	-2.67 ± 0.08	-1.31 ± 0.05	-0.7 ± 0.02	0.18 ± 0.04	0.03 ± 0.03
* 5h EST/mock treatment.
