## Supplementary Table 4 for "NAC transcription factor RD26 is a regulator of root hair morphogenic plasticity"

### Sheet: Primers for Arabidopsis genes
Supplementary Table 4. Constructs and oligonucleotide sequences.
Constructs
Construct name	Insert or PCR product	Primers	Template	Plasmid backbone	Cloning method
pEXPA:RFP	500 bp promoter region upstream of ATG of pEXPA7	EXPA7p.forRFP.F and EXPA7p.forRFP.R	Col-0 leaf genomic DNA	pUBC-RFP-Dest	D-TOPO
pEXPAmut:RFP	mutated verson of 500 bp promoter region upstream of ATG of pEXPA7	EXPA7p.forRFP.F and EXPA7p.forRFP.R	Col-0 leaf genomic DNA	pUBC-RFP-Dest	D-TOPO
pEXPA:RFP:Y1h	500 bp promoter region upstream of ATG of pEXPA7	EXPA7p.Y1h.F and EXPA7p.Y1h.R	Col-0 leaf genomic DNA	pTUY1h	Digestion ligation via XmaI/SacII
pEXPAmut:RFP:Y1h	mutated verson of 500 bp promoter region upstream of ATG of pEXPA7	EXPA7p.Y1h.F, EXPA7p.Y1h.R, EXp7p.midmut.F and EXp7p.midmut.R	Col-0 leaf genomic DNA	pTUY1h	Digestion ligation via XmaI/SacII
Primers for cloning
Name of the oligonucleotide	Oligonucleotide sequence (5'->3')	Sites added
EXPA7p.Y1h.F	CCCGGGCATTACGATTGGCAATATAATCATAATG	XmaI site
EXPA7p.Y1h.R	CCGCGGGTTTGTTTTTTGATGAAGTAATCGAATT	SacII site
EXPA7p.forRFP.F	CACCCATTACGATTGGCAATATAATCATAATG	TOPO cloning site
EXPA7p.forRFP.R	GTTTGTTTTTTGATGAAGTAATCGAATTTG	----------
EXPA7p.midmut.F	AAAAGGAGGCAGATCCGATTTGAGCCACCA	----------
EXPA7p.midmut.R	TGGTGGCTCAAATCGGATCTGCCTCCTTTT	----------
Probes for EMSA
Name of the oligonucleotide	Sequence (5'->3')
RSL4.EMSA.F	ATTCTTTGAACCCGTGTGTATTATTCACGGAATTGGAATGT
RSL4.EMSA.R	ACATTCCAATTCCGTGAATAATACACACGGGTTCAAAGAAT
RSL1.EMSA.F	TTCTTACATTGTGTAGTCTAAACACGCATGCAGATTCCAA
RSL1.EMSA.R	TTGGAATCTGCATGCGTGTTTAGACTACACAATGTAAGAA
RAP2-11.EMSA.F	AACCTTAAACATTGTATAAATCTTACGTACTTAAGAGTTA
RAP2-11.EMSA.R	TAACTCTTAAGTACGTAAGATTTATACAATGTTTAAGGTT
EXPA7.EMSA.F	AAAAAAAAGGATAGTGATCCGCACGTAGCCACCACTACTG
EXPA7.EMSA.R	CAGTAGTGGTGGCTACGTGCGGATCACTATCCTTTTTTTT
EXPA18.EMSA.F	GTCTAATTGGTCTTTGGTCCGAATACGATACGTGGTGTCA
EXPA18.EMSA.R	TGACACCACGTATCGTATTCGGACCAAAGACCAATTAGAC
LRX1.EMSA.F	GATCTAAGGAATGATGATATATACACGTTTTTGTGACAGA
LRX1.EMSA.R	TCTGTCACAAAAACGTGTATATATCATCATTCCTTAGATC
XTH12.EMSA.F	GATTATATGATCTATAACTATTGTACGGATTTTAAGAGGT
XTH12.EMSA.R	ACCTCTTAAAATCCGTACAATAGTTATAGATCATATAATC
XTH13.EMSA.F	TATAAATAACTTTAAACTATACGCGTTTGTTTATATGT
XTH13.EMSA.R	ACATATAAACAAACGCGTATAGTTTAAAGTTATTTATA
XTH14.EMSA.F	CATACAAAGTTTAAGACTACCACGTCGATAATGTGC
XTH14.EMSA.R	GCACATTATCGACGTGGTAGTCTTAAACTTTGTATG
XTH26.EMSA.F	ATGCATACAAAGTTCATTAGATGCACGTCAATTGTCAAAA
XTH26.EMSA.R	TTTTGACAATTGACGTGCATCTAATGAACTTTGTATGCAT
PRX44.EMSA.F	ATGTATCGACCGTTACAATTATGCACGTCTTCTAATTGA
PRX44.EMSA.R	TCAATTAGAAGACGTGCATAATTGTAACGGTCGATACAT
AHA7.EMSA.F	TGCTGAGAGGGGCTACAATTTTCTACGTCTTCAAATGTAC
AHA7.EMSA.R	GTACATTTGAAGACGTAGAAAATTGTAGCCCCTCTCAGCA
HRGP1.EMSA.F	AAATGTATACATTGAAAGGTACGTAGACGTGTTCTTACGACTTTGGA
HRGP1.EMSA.R	TCCAAAGTCGTAAGAACACGTCTACGTACCTTTCAATGTATACATTT
PRP1.EMSA.F	TCTCATTTATAGACCACACATCATACGTATTCAAACTCAA
PRP1.EMSA.R	TTGAGTTTGAATACGTATGATGTGTGGTCTATAAATGAGA
PRPL1.EMSA.F	GTTGACAAAGAAAATGGTGGCAGTCACGTAATAAGCCGCA
PRPL1.EMSA.R	TGCGGCTTATTACGTGACTGCCACCATTTTCTTTGTCAAC
RHS9.EMSA.F	GGTTTCACATTTTTCTTATTCCTACGACTTCTGACCTGC
RHS9.EMSA.R	GCAGGTCAGAAGTCGTAGGAATAAGAAAAATGTGAAACC
RHS12.EMSA.F	TTATAATCCCCCTTTGTGCCTCGCACGTAAGTTGTTAGAG
RHS12.EMSA.R	CTCTAACAACTTACGTGCGAGGCACAAAGGGGGATTATAA
RHS13.EMSA.F	ACACTATTGTCTACCGTGCATACACGTTGTTCTTATTTC
RHS13.EMSA.R	GAAATAAGAACAACGTGTATGCACGGTAGACAATAGTGT
RHS14.EMSA.F	ACATGTACTCTCCTCTAACATAAACACGTCACTTGTAGCG
RHS14.EMSA.R	CGCTACAAGTGACGTGTTTATGTTAGAGGAGAGTACATGT
RHS18.EMSA.F	TCAGTATACTTTATGATTTTTGCACGTTTTCTAAAATGTG
RHS18.EMSA.R	CACATTTTAGAAAACGTGCAAAAATCATAAAGTATACTGA
RHS19.EMSA.F	GATTAAACAAGTGATTTTCTCAATTACGTGTCACTAACAC
RHS19.EMSA.R	GTGTTAGTGACACGTAATTGAGAAAATCACTTGTTTAATC
mutEXP7.EMSA.F	AAAAGGAGGCAGATCCGATTTGAGCCACCACTACTG
mutEXP7.EMSA.R	CAGTAGTGGTGGCTCAAATCGGATCTGCCTCCTTTT
Primers for qRT-PCR
Transcript identifier	Gene name	Primer Fwd Sequence (5´-3´)	Primer Rev Sequence (5´-3´)
Reference gene
At3g18780	ACTIN2	TCCCTCAGCACATTCCAGCAGAT	AACGATTCCTGGACCTGCCTCATC
Intron-specific primers
At5g65080	AGL68	TTTTTTGCCCCCTTCGAATC	ATCTTCCGCCACCACATTGTAC
Gene-specific primers
At4g27410	RD26	TCCTTGGGATTTGCCAAGTAAGGC	TAACCCGACCCGGCTACTCTATTG
At1g01750	ADF11__actin depolymerizing factor 11	AGGATGAGTGCCGATATGCTGTC	TTGATGTATCAGGTGACCATGCG
At1g12950	RSH2__root hair specific 2	TGGGACAAACGCAGCAGTAAGTG	AGAGTAGGCCGGCTGCTATAAAC
At1g69240	ATMES15_MES15_RHS9__methyl esterase 15	GGCGCCTTGACTCCTAAGAAATCC	GCACCTTCGACCTTTAGCTCCTTG
At2g36690	2-oxoglutarate (2OG) and Fe(II)-dependent oxygenase superfamily protein	ACGATACGGCACGAGTTTCAACC	TATGTAGCCGCCGAACTCCTGAAG
At3g54870	ARK1_CAE1_MRH2__Armadillo/beta-catenin repeat family protein / kinesin motor family protein	TGCGTTAGCTGAAGGCAGTTCTC	AAGTGAAGTCCTCGCAGAACCC
At3g49960	Peroxidase superfamily protein	GATTGCTCTTTCAGCGGCTCAC	AGTTGGGTCCACGGAGTTGATG
At1g70460	RHS10__root hair specific 10	TGCTGGACGATGAGTTTGAAGC	TTCTGGTGCCAAGTACCCGAAG
At5g17820	Peroxidase superfamily protein	TTTCCACGACTGTTTCGTTAAGGG	ATTCCCTGACGCTTCCGTTTGG
At1g12040	LRX1__leucine-rich repeat/extensin 1	ACCACCGTGTCCTGAATCATCTC	TTTGTGTCACGGGTGCGTAG
At2g24980	Proline-rich extensin-like family protein	CTCCCAGCTATGAACACAAAGGC	AGTTTACCTTTGGCGATGGAGTG
At1g62440	LRX2__leucine-rich repeat/extensin 2	ACCACCAAAGGGATGCAACGAC	AGAGAAGGTGGTGTTGGTGTTTGG
At2g44110	ATMLO15_MLO15__Seven transmembrane MLO family protein	AGCTGATGCTTCCTTGGGATGG	TGGGTTGGTCTTGCAATGAGTCG
At3g54590	ATHRGP1_HRGP1__hydroxyproline-rich glycoprotein	TCCGCCACCGTTGTATTCTTCAC	TCGACGTATGGTAGTGGAGGAGTC
At1g23720	Proline-rich extensin-like family protein	TACTCGCCTTCTCCTAAGCCAAC	ATGGTGGTGGTGGAGATTTGTATG
At4g30670	Putative membrane lipoprotein	ACGACCATCTTCGAGTCTTCGTG	TCGAGTGGCTGCTGATTTGTCC
At5g04960	Plant invertase/pectin methylesterase inhibitor superfamily	ACTTTCGAAACCGCCACATTTGC	AATGAAGCCCATGTCCCTAGCC
At5g06630	proline-rich extensin-like family protein	CAGCTTACGATTCTCCCAGCTATG	GTTTCGGATGTGGTGCGTACTTTG
At5g24313	unknown protein; FUNCTIONS IN: molecular_function unknown; INVOLVED IN: biological_process unknown; LOCATED IN: endomembrane system; Has 30201 Blast hits to 17322 proteins in 780 species: Archae - 12; Bacteria - 1396; Metazoa - 17338; Fungi - 3422; Plants	ATCGGGCATGCTCAAACCAACC	GGAGGTGGTGATCTGTCGTAATGC
At1g33700	Beta-glucosidase, GBA2 type family protein	ATTCTGTGGGAGGTGCTTCTGG	GTGGGTGTCCATTTGCTGTCTTG
At1g48930	AtGH9C1_GH9C1__glycosyl hydrolase 9C1	AGGATGGTCTTGCTCAAGGAGTG	ACCGAATTTCACATGGTCTCCAG
At2g34910	BEST Arabidopsis thaliana protein match is: root hair specific 4 (TAIR:AT1G30850.1); Has 43 Blast hits to 43 proteins in 9 species: Archae - 0; Bacteria - 0; Metazoa - 0; Fungi - 0; Plants - 43; Viruses - 0; Other Eukaryotes - 0 (source: NCBI BLink).	TGGGCTTCAACGACAGCTCTAAC	CCGCCACATTTGATCATCTCCAC
At3g60330	AHA7_HA7__H(+)-ATPase 7	CAGCCAAGCGTTGATCTTCGTG	CCGATATCACCGATGCAACCAG
At3g54580	Proline-rich extensin-like family protein	TCATTTGCGCTCTAGGAGTTGTC	TGGTGGAGAGCTATCTGTGTATGG
At5g01610	Protein of unknown function, DUF538	AGGTTGGATCCTACTGGTTAGGC	CGTTGACACCGAGTTGAGATCG
At5g49770	Leucine-rich repeat protein kinase family protein	CCAACCGTAACTTGAAAGGAAAGC	TCAGGATTGCCAGTCAAATCCAAG
At1g27740	RSL4__root hair defective 6-like 4	CGTCACAAGACAAGAGCTTGCG	TGTATTGCTTTCCGAGCTTACCC
At1g66800	NAD(P)-binding Rossmann-fold superfamily protein	CAAACGACGTGGTGGACGAAAC	ATCCATACCATGCCTTCATCGC
At2g28990	Leucine-rich repeat protein kinase family protein	GAGCCCAGGATCAAGAAGGTTTC	TGGATGAAAGTGGAATCCGATGTG
At4g18640	MRH1__Leucine-rich repeat protein kinase family protein	ATGACTACGCAGCCAAGGTCTC	TCCGAAGCTATGGACGTTAGCC
At4g26010	PER44, Peroxidase superfamily protein	AATGCAAGCGTGAGAGGCTACG	ATGCAGCCTCGAGCTGTCTCTTAG
At4g33730	CAP (Cysteine-rich secretory proteins, Antigen 5, and Pathogenesis-related 1 protein) superfamily protein	TCTTGCATTTGGCAGTGGAGAC	TCATGTACCCACATCGCAACCG
At5g05500	PRPL1, Pollen Ole e 1 allergen and extensin family protein	GATTTACGCCGCTGGTCCATTG	TCAGTAAGTGGGTGGTGCAGTC
At5g15600	SP1L4__SPIRAL1-like4	TGTGGCAACTTCCTCACGGAAC	ACCCAAAGAAGATCCTCCACCTG
At5g35190	proline-rich extensin-like family protein	ACTACTCGGCATCACCACTACCTC	ATGTGGCGTGTACTTAGGGCCTTG
At5g44610	MAP18_PCAP2__microtubule-associated protein 18	TGCAACCGGCGAGAAAGAGATAG	AACCTCCACCGGTTTAGCCTCTTC
At4g37060	AtPLAIVB_PLA IVB_PLP5__PATATIN-like protein 5	TACCAGGCGTTGACTGATCCTAGC	AGTAAGTGGGAGCAGCTGATGTG
At5g49270	COBL9_DER9_MRH4_SHV2__COBRA-like extracellular glycosyl-phosphatidyl inositol-anchored protein family	TGTCCTGTGCCTACTCTTCAAAGC	AATGCTCGCGTCTCGTATGCAG
At5g65090	BST1_DER4_MRH3__DNAse I-like superfamily protein	TCGGTTCTTGACAACACTTCTCC	CGTAGCTAGAAACACCCTGAGTTC
At1g70450	Protein kinase superfamily protein	ACATTGGAGCATCATTTGCATGGG	GACTCTCCTAGCCCATTCAAGCAC
At1g78260	RNA-binding (RRM/RBD/RNP motifs) family protein	CCTCGTTTACCCATCCAATTCCTC	GTTGTGGTACTGCTTCAGATTCGG
At5g51060	ATRBOHC_RBOHC_RHD2__NADPH/respiratory burst oxidase protein D	CAAAGGAGTCTTCTCTGAGGTGTG	CCATGCAACATGTCGGCTCTAAG
At1g05240	Peroxidase superfamily protein	CAGAGGATGTGATGGTTCCGTT	CGCATCCACCACTTCATAACCT
At1g05250	ATPRX1, PEROXIDASE 2, PRX2	CAGAGGATGTGATGGTTCCGTT	CGCATCCACCACTTCATAACCT
At3g10710	RHS12__root hair specific 12	ACCGCCACATTCGCTGTGTTTG	TGTTTGGATGGACCAGCTGTGTTG
At4g13420	ATHAK5_HAK5__high affinity K+ transporter 5	GGCAGGCTGCGTACCTAACTAAAC	TGTTGGCCAGTATAACGGATCAGG
At4g34580	COW1_SRH1__Sec14p-like phosphatidylinositol transfer family protein	TGACTTGAAACCTGCTCATGTCG	ACAAGTGCTTCTTCCAAAGCCTTC
At1g54970	ATPRP1_PRP1_RHS7__proline-rich protein 1	CCCAGAGATCATTAAAGCCGTTGG	CACAATCTTTGCTTTCGCTCCTTG
At4g00680	ADF8__actin depolymerizing factor 8	TTTCATCGCGTGGTCACCTG	TGATGATGTCAAGGCTCATCTCAC
At4g25220	RHS15__root hair specific 15	TACGTCAGCCACAACATGATCGG	CGACAAGTTTCCTGATGTCTCCTC
At1g12560	ATEXP7_ATEXPA7_ATHEXP ALPHA 1.26_EXP7_EXPA7__expansin A7	AAGACTCCAACGCTGGTGGTTG	TCCTTTGGCATGGCACTCTTCG
At2g03720	MRH6__Adenine nucleotide alpha hydrolases-like superfamily protein	ACAAGAACACCCGTAGGACAAGC	CGCCGTTTCAACCACCACTATC
AT3G62680	ATPRP3_PRP3__proline-rich protein 3	TCCCTTGGCGTTGTACGGATAC	TCCGACGCTAAAGAGCTCCAAG
At5g19790	RAP2.11__related to AP2 11	AGATACGGATGTGGCTCGGAAC	AGACATGCAGCTTCATCGTAGGC
At5g22410	RHS18__root hair specific 18	CAAAGATGACCGTCGCGGAAAC	CACTCCAATCGTATGTCCACCAAG
At5g67400	RHS19__root hair specific 19	AGAGGACATGATCGCTCTTTCAGC	TGTTGAACACTTTGCCACAATGGG
At1g34760	GF14 OMICRON_GRF11_RHS5__general regulatory factor 11	ATCACTCAAGGCGTATGAAGCTG	AAGTTGAGAGCCAAGCCGAGTC
At1g62980	ATEXP18_ATEXPA18_ATHEXP ALPHA 1.25_EXP18_EXPA18__expansin A18	ATGGTGTAATCCGCCACGAGTC	TGCCACTCTGCGATATGAGACG
At4g02270	RHS13__root hair specific 13	TTGATTCCCATCGCCGTTGAAG	CAATTCTTGCCGTTGCACCTTG
At4g22080	RHS14__root hair specific 14	GACTTGTGGAGAGAATGCCAAGAG	AATGGTTGGATCGGCGCTAC
At1g34510	Peroxidase superfamily protein	CCGAACGGTTACTGCAGCATTG	AGAGGGAAGCATCACAACCTTTG
At4g19680	ATIRT2_IRT2__iron regulated transporter 2	TGCCATGGTATTGGAGGTTGGC	CCAAGACCTATGCCTTCGAACAAG
At4g08410	Proline-rich extensin-like family protein	TTCTCCAAAGGTTGACTACAAGCC	TGGGAAGCTGTAGACGTATGGG
At4g25820	ATXTH14_XTH14_XTR9__xyloglucan endotransglucosylase/hydrolase 14	TCACCGCCTACTACCTATCGTC	AGGATGTCCTGTGCGATTTCCC
At5g19800	ATHRGP2, hydroxyproline-rich glycoprotein family protein	CAATTTCTCCTCCTCCTCCTCCTC	CGGCGGTGAATATCTCTTGTAGGC
At1g30870	PER7, Peroxidase superfamily protein	CGGGATGTGATGCGTCTGTTCTTC	TAGCCGGAGATCTTCTCTCTGTCC
At2g25240	Serine protease inhibitor (SERPIN) family protein	GACTTCGCAAGCAAGCCTTCTG	AAGAACGAGTGTGCTGCTACGG
At4g13390	Proline-rich extensin-like family protein	ACCACCATCCGTCTACACCTTC	GCGGCGGAGATTTGTACTCTAC
At4g30320	CAP (Cysteine-rich secretory proteins, Antigen 5, and Pathogenesis-related 1 protein) superfamily protein	AAGCCGCCTATGGATGGTTGTC	ACACATCTCGGAGTTGCACGAG
At5g57540	AtXTH13_XTH13__xyloglucan endotransglucosylase/hydrolase 13	AACCGTCACTGCTTACTACCTTTC	TGCATTTCACGGTTACCTTTGCC
At1g21130	O-methyltransferase family protein	TTTGGCTGCAGCTTCTGGCTTTAC	CAGCAGTGATAAGCTTGGCAAACG
At3g12540	Protein of unknown function, DUF547	ACAACGCCTGCGTTATGAATGG	ACCTCCCACGTCAATTGTTGCC
At4g25790	CAP (Cysteine-rich secretory proteins, Antigen 5, and Pathogenesis-related 1 protein) superfamily protein	TATCAGCCTCCTCCCACATACC	ACCAGTGGAGGCAAACCTAGAC
At4g28850	ATXTH26_XTH26__xyloglucan endotransglucosylase/hydrolase 26	TCAACCCGACCAATGGTTTCCAC	GAGTTCCATCGACGAACCACAC
At4g40090	AGP3__arabinogalactan protein 3	TTTGCCGCCTCATGTCTAGCTC	ACCGGAGGGAGAAACGTGATAG
At2g20520	FLA6__FASCICLIN-like arabinogalactan 6	ATTCAAAGCCAGCCCACTGCTC	TGACCAGCTTCAAGAATCGCTGTG
At5g57530	AtXTH12_XTH12__xyloglucan endotransglucosylase/hydrolase 12	AACCGTCACAGCTTACTACCTTTC	TGCATTTCGCGGTTACCTTTACC
At5g61650	CYCP4_CYCP4;2__CYCLIN P4;2	AACGGCAATGTCGTATCTCTTGC	TTCTGGCTCAGGTTGTCGTTGG
At1g34540	CYP94D1__cytochrome P450, family 94, subfamily D, polypeptide 1	TCAGCAAGGAGGAGATGAATTCGC	CGTCCCGCGAGGATGAAACTTATG
At2g21880	ATRAB7A_ATRABG2_RAB7A__RAB GTPase homolog 7A	ACAGGCAAATCCTATGGAACCG	TCCGCCATCTACATCGGTCTTG
At5g06640	Proline-rich extensin-like family protein	GATGAGATCCTCAAGAACGATGGG	AATGGCACTTAGGACCACAACG
At1g58270	ZW9__TRAF-like family protein	ACCAAATAAGCCAGGAGACTGAGG	AACGCCAAACACAACGCTTTCG
At1g65310	ATXTH17_XTH17__xyloglucan endotransglucosylase/hydrolase 17	GTGGTACAAGCTTTGCGTTCTTAC	AGCTACCCGCATAGACATGCAC
At1g13420	ATST4B_ST4B__sulfotransferase 4B	AACCGGATTTGACCAAGTTGCC	TAAGCGCATCAAAGGACATGTGG
At2G38760	ANN3_ANNAT3__annexin 3	TGAAAGCTGTGGTTTCGTGGAC	TGTTCACAAGCCTTGCGTCTCTC
At5g37800	ARABIDOPSIS THALIANA RHD SIX-LIKE 1, RSL1	CACAAAGCCTAGCAGCCAAGAAC	TTGCAATACCTTGAGGCGTTCG
At4g33880	ROOT HAIR DEFECTIVE 6-LIKE 2, RSL2	GGATGTATGCGCCGATTGCTTTC	TTCATCTCGGTGAGCTGAGACC
Primers for ChIP-qPCR
Primers	Oligonucleotide sequence
RSL4 ChIP.F	GAACCCGTGTGTATTATTCACGG
RSL4 ChIP.R	CGGTACATTGCACCTTACGGA
RSL1.ChIP.F	GGTTCGTCACTCGTTGGTTTTT
RSL1.ChIP.R	TCACTGACTGCGCATATCACG
EXPA7.ChIP.F	AAATCCCAATCGGTACGGACA
EXPA7.ChIP.R	TTCAACGACAGTAGTGGTGGCT
EXPA18.ChIP.F	TAGTTCGAAAATTGGTTGTGGAGAA
EXPA18.ChIP.R	TATGTTTTGACACCACGTATCGTATTC
LRX1.ChIP.F	TGCTAGTTGCTCACCTTTTGGA
LRX1.ChIP.R	GGAACAAAACTTGGACGCATGT
XTH12.ChIP.F	CGGACCTCGTTGTTGAATTGG
XTH12.ChIP.R	TGCACCCACTTCATCTGTCCA
XTH14.ChIP.F	CGAACCTGTCTATGTTGAACCG
XTH14.ChIP.R	AGAGAGTTTCGTGGAGGCACA
XTH26.ChIP.F	AGTTGACAAGTTCATCGACCCC
XTH26.ChIP.R	AAGATGGACACTGTTAGCTGGC
PER44.ChIP.F	CTTTGCCAATGTCTTATCCCCA
PER44.ChIP.R	ATGATGAGCTCTCCCTTCCCTC
AHA7.ChIP.F	CATTTGTCTCAACTTCCAGATTTGC
AHA7.ChIP.R	ACCCGTTAGCCCTTCAAAGCT
HRGP1.ChIP.F	GTAGACGTGTTCTTACGACTTTGGAA
HRGP1.ChIP.R	CATCACATTGAGAGCAACTCATGA
RHS9.ChIP.F	CCTACGACTTCTGACCTGCTTG
RHS9.ChIP.R	AAGGTGGACGCAACAAAACTC
RHS12.ChIP.F	TTATAATCCCCCTTTGTGCCTC
RHS12.ChIP.R	GGTTTGTAGATGTTGGAGTTGGAG
RHS13.ChIP.F	CAGGCCCTTATTTGTTAGAGACATCC
RHS13.ChIP.R	CGTGAGTCGCATTATAGTGTGTGG
RHS18.ChIP.F	AATGTGATCGCATGAGTGAGC
RHS18.ChIP.R	CCAAATGTGTGGCAAGCAC
RHS19.ChIP.F	TGCTATTTTTGCTCTGCACGAA
RHS19.ChIP.R	CAACAAGAAGCATGACATTTGACAC

### Sheet: Primers for tomato genes
Constructs
Construct name	Insert or PCR product	Primers	Template	Plasmid backbone	Cloning method
pER10-SlRD26	CDS of SlRD26	EXPA7p.forRFP.F and EXPA7p.forRFP.R	leaf cDNA of Solunom lycopersicum WT (moneymaker)	pER10	D-TOPO
Primers for cloning
Name of the oligonucleotide	Oligonucleotide sequence (5'->3')	Sites added
SlRD26.IOE.F		TOPO cloning site
SlRD26.IOE.R		----------
Primers for qRT-PCR
Transcript identifier	Gene name	Primer Fwd Sequence (5´-3´)	Primer Rev Sequence (5´-3´)
Solyc10g080500	SlACTIN	TGGACGTACAACTGGTATTGTGC	AGATGGGAACTGTGTGGCTGAC
Solyc06g005000	SlRSL1	GCGTCAGTGCGTAAAGTGCAAC	CAGAACTCGTGACCACATCTGC
Solyc04g077960	SlRSL4	ACTAGCTGCGGAAGTGATCATGG	TAGAATGCTGCAGATGGTCGTG
Solyc01g005630	SlRAP2.11	TGTGGCTCGGAACGTTTGATTC	AGACAAGCAGCTTCATCGTAGGC
Solyc08g080060	SlEXPA7	AGATTCAAACCATGGTGGATGGTG	ACAAGGTACCCTGCGATACGAG
Solyc11g005150	SlLRX1	TGAGCCACCACCTACTTACAAGC	TCATACGACGGTGTTGGTGGTG
Solyc10g084200	SlPXR44	AGGGCGGATGGAAGTATGGATAGC	AACACTGGCGACCCACCATTAG
Solyc12g007250	SlXTH26	AACCCTAACGCCGTTGTATGG	CTCCCATCCCTTGTTGGTTTGG
